# Transient noradrenergic signals act as online controllers of perceptual computation

**DOI:** 10.64898/2026.10.21.760810

**Authors:** Supriya Ghosh, John H. R. Maunsell

## Abstract

Neuromodulatory signals influence perception, arousal and learning, but their effects on behavioral performance can arise from fundamentally different computations. A transient signal could alter a persistent operating state, control an ongoing computation, or provide a teaching signal that modifies future behavior. These mechanisms make distinct predictions about the time course of neuromodulatory influence on behavior within and across trials. Here we applied temporally randomized white-noise optogenetic activation of locus coeruleus (LC) noradrenergic neurons while monkeys performed a visual match-to-sample discrimination task. Computational simulations established that reverse correlation could distinguish the temporal signatures of the modeled persistent-state, controller and outcome-dependent teaching mechanisms based on behavioral choices. LC activation selectively increased perceptual sensitivity for contralateral stimuli during a narrow time window preceding sensory input, without a detectable change in decision criterion. Cross-trial effects were smaller than predicted by the persistent-state and teaching models, despite sufficient sensitivity to detect the predicted effects. After accounting for the measured LC spiking response to optical stimulation, we estimated that behaviorally effective LC activity occurred approximately 50 ms before sensory input. The temporal weighting of optical stimulation predicted contralateral perceptual outcomes on held-out individual trials. Together, these findings support a temporally and spatially selective controller-like contribution of transient LC activation to ongoing perception among the mechanisms tested. More broadly, they demonstrate how the temporal structure of causal effects can distinguish computational roles of neuromodulatory signals that are difficult to resolve from average behavioral performance.
