## Supplementary material for "Transient noradrenergic signals act as online controllers of perceptual computation": Source Data: Fig1.xlsx

### Sheet: e_WithinTrial
Time_ms	Persistent	Controller_0ms	Controller_100ms	Teaching
-400	0.000224551	0	0	0
-395	0.000231058	0	0	0
-390	0.000237753	0	0	0
-385	0.000244642	0	0	0
-380	0.00025173	0	0	0
-375	0.000259023	0	0	0
-370	0.000266527	0	0	0
-365	0.000274247	0	0	0
-360	0.000282191	0	0	0
-355	0.000290364	0	0	0
-350	0.000298773	0	0	0
-345	0.000307425	0	0	0
-340	0.000316326	0	0	0
-335	0.000325483	0	0	0
-330	0.000334905	0	0	0
-325	0.000344597	0	0	0
-320	0.000354569	0	0	0
-315	0.000364828	0	0	0
-310	0.000375382	0	0	0
-305	0.000386239	0	0	0
-300	0.000397408	0	0	0
-295	0.000408898	0	0	0
-290	0.000420718	0	0	0
-285	0.000432877	0	0	0
-280	0.000445385	0	0	0
-275	0.000458252	0	0	0
-270	0.000471487	0	0	0
-265	0.000485101	0	0	0
-260	0.000499105	0	0	0
-255	0.00051351	0	0	0
-250	0.000528327	0	0	0
-245	0.000543568	0	0	0
-240	0.000559243	0	0	0
-235	0.000575367	0	0	0
-230	0.000591951	0	0	0
-225	0.000609008	9.99201e-16	0	0
-220	0.000626551	9.99201e-16	0	0
-215	0.000644595	4.44089e-15	0	0
-210	0.000663152	1.36557e-14	0	0
-205	0.000682238	3.87468e-14	0	0
-200	0.000701867	1.08025e-13	0	0
-195	0.000722054	2.95541e-13	0	0
-190	0.000742815	7.91478e-13	0	0
-185	0.000764166	2.07889e-12	0	0
-180	0.000786123	5.34828e-12	0	0
-175	0.000808703	1.34824e-11	0	0
-170	0.000831923	3.32953e-11	0	0
-165	0.000855802	8.05679e-11	0	0
-160	0.000880358	1.91017e-10	0	0
-155	0.000905608	4.43731e-10	0	0
-150	0.000931574	1.00996e-09	0	0
-145	0.000958273	2.2523e-09	0	0
-140	0.000985728	4.92137e-09	9.99201e-16	0
-135	0.00101396	1.05361e-08	2.9976e-15	0
-130	0.00104299	2.21011e-08	9.65894e-15	0
-125	0.00107283	4.54238e-08	2.86438e-14	0
-120	0.00110352	9.14722e-08	8.58202e-14	0
-115	0.00113507	1.80481e-07	2.55795e-13	0
-110	0.00116751	3.48909e-07	7.41629e-13	0
-105	0.00120087	6.60889e-07	2.11375e-12	0
-100	0.00123516	1.22654e-06	5.89939e-12	0
-95	0.00127042	2.23034e-06	1.61339e-11	0
-90	0.00130667	3.97371e-06	4.32351e-11	0
-85	0.00134394	6.93679e-06	1.13517e-10	0
-80	0.00138225	1.18647e-05	2.92028e-10	0
-75	0.00142164	1.98832e-05	7.36082e-10	0
-70	0.00146213	3.26475e-05	1.81788e-09	0
-65	0.00150375	5.25225e-05	4.39884e-09	0
-60	0.00154654	8.27882e-05	1.04292e-08	0
-55	0.00159053	0.000127855	2.42269e-08	0
-50	0.00163575	0.000193457	5.51421e-08	0
-45	0.00168223	0.000286791	1.22972e-07	0
-40	0.00173001	0.000416537	2.68697e-07	0
-35	0.00177912	0.000592707	5.75253e-07	0
-30	0.00182961	0.000826258	1.20668e-06	0
-25	0.0018815	0.00112842	2.48004e-06	0
-20	0.00193483	0.00150972	4.99417e-06	0
-15	0.00198965	0.00197873	9.85376e-06	0
-10	0.00204599	0.0025406	1.90491e-05	0
-5	0.0021039	0.00319554	3.60809e-05	0
0	0.00216342	0.00393746	6.69584e-05	0
5	0.00222459	0.00475294	0.000121745	0
10	0.00227634	0.00528354	0.000203728	0
15	0.00232062	0.00554598	0.000321729	0
20	0.00235895	0.00556928	0.0004858	0
25	0.00239255	0.00539133	0.000706781	0
30	0.00242236	0.00505522	0.00099557	0
35	0.00244911	0.00460572	0.00136211	0
40	0.00247341	0.004086	0.00181412	0
45	0.00249569	0.00353507	0.00235569	0
50	0.00251632	0.00298583	0.00298583	0
55	0.00253557	0.00246402	0.00369725	0
60	0.00255365	0.00198788	0.0044755	0
65	0.00257074	0.00156853	0.00529872	0
70	0.00258695	0.00121088	0.00613821	0
75	0.00260238	0.000914797	0.00695974	0
80	0.00261711	0.000676466	0.00772566	0
85	0.00263118	0.000489696	0.00839766	0
90	0.00264462	0.000347063	0.00893982	0
95	0.00265746	0.000240835	0.00932165	0
100	0.00266972	0.000163633	0.00952083	0
105	0.00268138	0.000108858	0.00952528	0
110	0.00269247	7.0904e-05	0.00933429	0
115	0.00270295	4.5214e-05	0.00895865	0
120	0.00271284	2.82242e-05	0.00841965	0
125	0.00272209	1.72446e-05	0.00774722	0
130	0.00273071	1.03106e-05	0.00697723	0
135	0.00273867	6.03133e-06	0.00614845	0
140	0.00274593	3.45065e-06	0.00529938	0
145	0.00275248	1.93009e-06	0.0044654	0
150	0.00275829	1.05493e-06	0.00367646	0
155	0.00276333	5.63073e-07	0.00295552	0
160	0.00276756	2.93252e-07	0.00231795	0
165	0.00277095	1.48862e-07	0.00177159	0
170	0.00277347	7.35481e-08	0.00131762	0
175	0.00277508	3.5299e-08	0.000951808	0
180	0.00277574	1.64127e-08	0.00066599	0
185	0.00277541	7.36425e-09	0.000449633	0
190	0.00277405	3.16985e-09	0.000291181	0
195	0.00277162	1.29649e-09	0.000179163	0
200	0.00276807	4.95464e-10	0.000102996	0
205	0.00269402	1.70989e-10	5.34661e-05	0
210	0.00263282	5.78219e-11	2.71949e-05	0
215	0.00258168	1.9161e-11	1.35542e-05	0
220	0.00253838	6.22202e-12	6.62015e-06	0
225	0.00250118	1.98053e-12	3.16895e-06	0
230	0.0024687	6.17617e-13	1.4869e-06	0
235	0.00243984	1.89404e-13	6.8402e-07	0
240	0.00241376	5.61773e-14	3.08625e-07	0
245	0.00238976	1.65423e-14	1.36649e-07	0
250	0.0023673	4.44089e-15	5.9423e-08	0
255	0.00234596	9.99201e-16	2.54111e-08	0
260	0.0023254	5.55112e-16	1.0706e-08	0
265	0.00230534	0	4.45618e-09	0
270	0.00228556	0	1.83962e-09	0
275	0.0022659	0	7.57233e-10	0
280	0.00224621	0	3.12897e-10	0
285	0.00222637	0	1.308e-10	0
290	0.0022063	0	5.57377e-11	0
295	0.00218592	0	2.43513e-11	0
300	0.00216516	0	1.09309e-11	0
305	0.00214396	0	5.02998e-12	0
310	0.00212228	0	2.35978e-12	0
315	0.00210009	0	1.11988e-12	0
320	0.00207733	0	5.32907e-13	0
325	0.00205398	0	2.53353e-13	0
330	0.00203001	0	1.19238e-13	0
335	0.00200539	0	5.4845e-14	0
340	0.00198009	0	2.63123e-14	0
345	0.00195409	0	1.21014e-14	0
350	0.00192736	0	4.88498e-15	0
355	0.00189988	0	2.44249e-15	0
360	0.00187162	0	9.99201e-16	0
365	0.00184255	0	5.55112e-16	0
370	0.00181265	0	0	0
375	0.0017819	0	0	0
380	0.00175026	0	0	0
385	0.00171772	0	0	0
390	0.00168425	0	0	0
395	0.00164981	0	0	0

### Sheet: f_AcrossTrial
FutureTrialLag	Persistent	Controller_0ms	Controller_100ms	Teaching
1	0.114984	0	0	0.2
2	0.0925982	0	0	0.143306
3	0.0744699	0	0	0.102683
4	0.0598261	0	0	0.0735759
5	0.0480206	0	0	0.0527194
6	0.0385185	0	0	0.0377751
7	0.0308799	0	0	0.0270671
8	0.0247454	0	0	0.0193944
9	0.0198229	0	0	0.0138967
10	0.0158752	0	0	0.00995741
11	0.012711	0	0	0.0071348
12	0.0101757	0	0	0.00511231
13	0.008145	0	0	0.00366313
14	0.00651883	0	0	0.00262475
15	0.00521687	0	0	0.00188071
16	0.00417465	0	0	0.00134759
17	0.00334046	0	0	0.00096559
18	0.00267284	0	0	0.000691875
19	0.00213858	0	0	0.00049575
20	0.00171105	0	0	0.000355221
