## Supplementary material for "Transient noradrenergic signals act as online controllers of perceptual computation": Source Data: FigS1.xlsx

### Sheet: a
GeneratingModel	RecoveredModel	Probability
Persistent	Persistent	0.44
Controller_100ms	Persistent	0.256
Teaching	Persistent	0.278
Persistent	Controller_100ms	0.282
Controller_100ms	Controller_100ms	0.448
Teaching	Controller_100ms	0.354
Persistent	Teaching	0.278
Controller_100ms	Teaching	0.296
Teaching	Teaching	0.368

### Sheet: b
GeneratingModel	RecoveredModel	Probability
Persistent	Persistent	0.454
Controller_100ms	Persistent	0.352
Teaching	Persistent	0.236
Persistent	Controller_100ms	0.262
Controller_100ms	Controller_100ms	0.32
Teaching	Controller_100ms	0.276
Persistent	Teaching	0.284
Controller_100ms	Teaching	0.328
Teaching	Teaching	0.488

### Sheet: c
GeneratingModel	RecoveredModel	Probability
Persistent	Persistent	0.456
Controller_100ms	Persistent	0.258
Teaching	Persistent	0.21
Persistent	Controller_100ms	0.274
Controller_100ms	Controller_100ms	0.436
Teaching	Controller_100ms	0.308
Persistent	Teaching	0.27
Controller_100ms	Teaching	0.306
Teaching	Teaching	0.482
