## Supplementary material for "Transient noradrenergic signals act as online controllers of perceptual computation": Source Data: FigS2.xlsx

### Sheet: a
ParameterSet	JitterX	RecoveryProbability
1	0.884311	0.45
2	0.923503	0.3
3	1.06205	0.2
4	1.07703	0.6
5	1.11508	0.45
6	1.10477	0.5
7	0.990386	0.4
8	0.915008	0.3
9	1.10171	0.45
10	0.959566	0.5
11	1.08737	0.4
12	1.052	0.5
13	1.05194	0.35
14	1.02598	0.55
15	1.10835	0.45
16	0.935625	0.3
17	1.08821	0.2
18	0.946681	0.3
19	0.922553	0.55
20	1.03646	0.7
21	0.995003	0.35
22	1.07984	0.55
23	1.09404	0.25
24	0.978336	0.45
25	1.07663	0.65
26	0.965708	0.45
27	0.915755	0.5
28	0.900785	0.35
29	1.08206	0.4
30	1.09469	0.15

### Sheet: b
ParameterSet	JitterX	RecoveryProbability
1	1.11049	0.45
2	0.970027	0.4
3	0.980111	0.3
4	0.904818	0.45
5	0.895137	0.4
6	0.939783	0.5
7	1.10713	0.55
8	1.0172	0.55
9	1.04349	0.3
10	0.96831	0.35
11	1.03558	0.55
12	0.920676	0.35
13	0.979823	0.45
14	1.02086	0.2
15	1.02076	0.25
16	0.955793	0.45
17	1.09562	0.25
18	1.0084	0.4
19	0.954471	0.2
20	1.09443	0.5
21	0.966703	0.65
22	1.07812	0.4
23	1.06958	0.4
24	0.999439	0.45
25	0.938971	0.55
26	1.00843	0.4
27	0.940057	0.5
28	0.888333	0.55
29	0.966603	0.65
30	1.06914	0.6

### Sheet: c
ParameterSet	JitterX	RecoveryProbability
1	0.88853	0.4
2	1.08043	0.45
3	0.924947	0.6
4	0.892742	0.45
5	0.999743	0.75
6	1.08661	0.6
7	0.950077	0.45
8	1.00297	0.35
9	1.06448	0.4
10	1.08607	0.3
11	1.01216	0.25
12	1.0927	0.45
13	0.956091	0.5
14	1.02797	0.4
15	0.908325	0.4
16	0.973143	0.5
17	0.929554	0.2
18	0.886561	0.4
19	0.938021	0.55
20	1.05628	0.75
21	0.890283	0.6
22	1.05641	0.25
23	0.963572	0.35
24	0.990393	0.4
25	1.09001	0.65
26	1.0455	0.35
27	0.935519	0.55
28	1.06731	0.55
29	1.0007	0.4
30	0.959281	0.55

### Sheet: ParameterValues
ParameterSet	stateTauMinMs	stateTauMaxMs	stateInputGain	stateBaselineRetention	stateWNWriteGain	controlTauMs	controlInputGain	controlSensoryGain	learningRate	weightRetention	teacherBehaviorGain
1	60.6825	305.859	0.0280559	0.869321	0.465393	30.8571	0.166866	1.11216	0.16978	0.756642	0.821251
2	41.3159	288.123	0.0275311	0.853344	0.432669	26.003	0.21044	1.34299	0.248474	0.686106	0.926737
3	40.2837	284.047	0.0228104	0.737214	0.49273	29.1565	0.213309	1.47955	0.204487	0.773071	0.964743
4	49.7334	353.69	0.0246706	0.724061	0.432633	25.4199	0.166028	0.983477	0.195956	0.720263	0.907226
5	62.4401	271.081	0.0282938	0.826919	0.350746	26.3843	0.150984	1.44174	0.208766	0.747592	1.15148
6	61.2656	344.091	0.0282766	0.748099	0.339016	23.5061	0.238166	1.06956	0.232868	0.783637	1.22585
7	45.0762	259.231	0.0360668	0.739372	0.405191	28.2745	0.245292	1.27646	0.226705	0.645937	0.973134
8	58.4716	276.827	0.0297795	0.818891	0.394128	21.6949	0.183784	1.41809	0.155187	0.70311	1.23795
9	52.9745	238.032	0.0330991	0.802503	0.363073	26.8585	0.167259	1.29076	0.157828	0.683987	0.928534
10	48.2214	301.323	0.0361549	0.769712	0.429664	23.605	0.214016	0.920238	0.162276	0.69917	0.945157
11	43.9012	234.344	0.0270755	0.847451	0.461771	19.9411	0.191701	1.18448	0.228186	0.798699	0.782905
12	43.2309	250.673	0.0316812	0.73875	0.440254	23.2715	0.221737	1.42768	0.150205	0.806317	0.820032
13	59.0073	250.268	0.0338923	0.850325	0.40609	23.2622	0.204439	1.1444	0.177525	0.70861	1.1184
14	58.3376	328.265	0.0352628	0.754425	0.44382	22.0519	0.180877	1.39107	0.155153	0.746643	0.763576
15	44.0052	266.489	0.0285999	0.766029	0.320682	25.6238	0.169254	0.969976	0.150401	0.748824	0.917367
16	45.3035	373.133	0.0301116	0.730502	0.471313	27.9711	0.239198	1.19868	0.182188	0.696316	1.23363
17	57.1788	232.077	0.0230313	0.855954	0.308219	21.4257	0.17397	1.36819	0.175225	0.656548	1.01123
18	50.6649	283.412	0.0268125	0.826075	0.347018	24.1916	0.199703	0.962699	0.208202	0.737665	0.95099
19	41.1451	368.16	0.0341474	0.860308	0.363522	28.4194	0.229089	1.02956	0.213859	0.642009	1.1838
20	41.4927	290.575	0.0345235	0.727434	0.401129	21.7255	0.168809	1.45266	0.236776	0.805505	0.883942
21	37.9001	279.717	0.0329638	0.871967	0.391519	30.6052	0.214357	1.05024	0.189214	0.68238	1.06769
22	53.4071	274.699	0.0365387	0.74772	0.468261	23.0803	0.201878	1.06899	0.214036	0.62186	0.865926
23	44.5695	251.176	0.0263877	0.813188	0.402967	23.4198	0.217629	1.08175	0.19486	0.639132	1.22112
24	42.4378	326.894	0.0296786	0.741027	0.428772	22.8619	0.174562	1.15307	0.169594	0.759476	0.782736
25	62.3128	237.125	0.0311669	0.875959	0.406209	19.5073	0.157179	1.38925	0.247634	0.799604	1.12496
26	58.6927	293.046	0.0259973	0.819292	0.302093	21.0138	0.196126	0.99802	0.186138	0.715179	1.23129
27	41.1849	270.201	0.0326476	0.802321	0.414844	29.9279	0.200208	1.33368	0.192779	0.694453	1.10622
28	44.7348	247.314	0.0246529	0.791744	0.303866	25.173	0.206829	1.24643	0.249862	0.634532	1.20663
29	45.943	312.123	0.0355955	0.875215	0.335116	31.2118	0.180587	0.939722	0.223506	0.737166	1.06649
30	58.8677	350.32	0.0246558	0.773968	0.484103	23.074	0.185495	1.08327	0.205041	0.717802	1.04676
