## Supplementary material for "Transient noradrenergic signals act as online controllers of perceptual computation": Source Data: FigS3.xlsx

### Sheet: a_Within
Trials	Persistent_Mean	Persistent_SEM	Controller_Mean	Controller_SEM
200	0.0394525	0.0197929	0.022413	0.0184764
500	0.0572836	0.0170642	0.0348592	0.0160913
1000	0.0642554	0.0182499	0.10599	0.0184662
2000	0.0513419	0.0168435	0.0932118	0.0177661
5000	0.10153	0.0169242	0.119441	0.0195721
10000	0.14663	0.0169856	0.198901	0.0164647

### Sheet: b_Across
Trials	Persistent_Mean	Persistent_SEM	Teaching_Mean	Teaching_SEM
200	0.0302163	0.0232622	0.0316554	0.0253536
500	0.0484661	0.0218513	0.0329807	0.0225526
1000	0.0710817	0.0200396	0.0938068	0.0233877
2000	0.150976	0.0240318	0.0912245	0.0237719
5000	0.168799	0.0233905	0.181976	0.0226885
10000	0.269047	0.0203225	0.21715	0.0216409

### Sheet: c_Combined
Trials	Persistent_Mean	Persistent_SEM	Controller_Mean	Controller_SEM	Teaching_Mean	Teaching_SEM
200	0.0348344	0.0152716	0.022413	0.0184764	0.0316554	0.0253536
500	0.0528749	0.0138624	0.0348592	0.0160913	0.0329807	0.0225526
1000	0.0676685	0.0135521	0.10599	0.0184662	0.0938068	0.0233877
2000	0.101159	0.0146734	0.0932118	0.0177661	0.0912245	0.0237719
5000	0.135164	0.0144356	0.119441	0.0195721	0.181976	0.0226885
10000	0.207839	0.0132431	0.198901	0.0164647	0.21715	0.0216409
