## Supplementary material for "Transient noradrenergic signals act as online controllers of perceptual computation": Source Data: FigS4.xlsx

### Sheet: a_Within
TargetAccuracy_pct	PersistentActual_pct	ControllerActual_pct	Persistent_Mean	Persistent_SEM	Controller_Mean	Controller_SEM
55	55.348	55.712	0.114803	0.0169371	0.126378	0.0170725
65	65.092	65.0985	0.0948793	0.0187334	0.135941	0.0195063
75	74.8545	74.3272	0.097224	0.0166095	0.156589	0.0184143
85	84.7973	84.415	0.0889568	0.0183533	0.128496	0.0180909
95	94.8553	94.6497	0.055244	0.017634	0.0714894	0.0170933

### Sheet: b_Across
TargetAccuracy_pct	PersistentActual_pct	TeachingActual_pct	Persistent_Mean	Persistent_SEM	Teaching_Mean	Teaching_SEM
55	55.348	53.7797	0.206858	0.0190369	0.134603	0.0244859
65	65.092	64.6625	0.190891	0.024122	0.157444	0.0227635
75	74.8545	75.5445	0.17086	0.0223418	0.130585	0.02143
85	84.7973	86.0285	0.13053	0.0198021	0.0995773	0.0192206
95	94.8553	95.5647	0.109394	0.0226839	0.0490248	0.0206761

### Sheet: c_Combined
TargetAccuracy_pct	Persistent_Mean	Persistent_SEM	Controller_Mean	Controller_SEM	Teaching_Mean	Teaching_SEM
55	0.16083	0.0127404	0.126378	0.0170725	0.134603	0.0244859
65	0.142885	0.015271	0.135941	0.0195063	0.157444	0.0227635
75	0.134042	0.0139197	0.156589	0.0184143	0.130585	0.02143
85	0.109743	0.0134997	0.128496	0.0180909	0.0995773	0.0192206
95	0.0823188	0.0143659	0.0714894	0.0170933	0.0490248	0.0206761
