## Supplementary material for "Transient noradrenergic signals act as online controllers of perceptual computation": Source Data: FigS5.xlsx

### Sheet: a
ModelA	ModelB	CosineSimilarity
Persistent	Persistent	1
Controller_100ms	Persistent	0.57144
Teaching	Persistent	0
Persistent	Controller_100ms	0.57144
Controller_100ms	Controller_100ms	1
Teaching	Controller_100ms	0
Persistent	Teaching	0
Controller_100ms	Teaching	0
Teaching	Teaching	1

### Sheet: b
ModelA	ModelB	CosineSimilarity
Persistent	Persistent	1
Controller_100ms	Persistent	0
Teaching	Persistent	0.231272
Persistent	Controller_100ms	0
Controller_100ms	Controller_100ms	1
Teaching	Controller_100ms	0
Persistent	Teaching	0.231272
Controller_100ms	Teaching	0
Teaching	Teaching	1
