## Supplementary material for "Transient noradrenergic signals act as online controllers of perceptual computation": Source Data: FigS6.xlsx

### Sheet: S6c_dprime
TimeMS	Contra	ContraCI95Low	ContraCI95High	Ipsi	IpsiCI95Low	IpsiCI95High
-397.5	0.0010027	-0.0154191	0.0186626	0.00304496	-0.0129096	0.019968
-392.5	0.00051315	-0.018924	0.0216552	0.00330569	-0.0164154	0.0226303
-387.5	-0.00146717	-0.0224557	0.0206521	0.00358923	-0.0187601	0.024235
-382.5	-0.00465428	-0.0263151	0.0175911	0.00457858	-0.018206	0.0250962
-377.5	-0.00727118	-0.0295741	0.0152192	0.00663252	-0.0161087	0.0262485
-372.5	-0.00702952	-0.0292269	0.0148519	0.00939952	-0.0125297	0.0302185
-367.5	-0.00271545	-0.0247751	0.0193766	0.0121276	-0.0103463	0.0337839
-362.5	0.00496007	-0.0172096	0.0267968	0.0142563	-0.00901605	0.0368441
-357.5	0.0134244	-0.00739354	0.0352597	0.0155846	-0.00736445	0.037466
-352.5	0.0192279	-0.00327009	0.0422321	0.0159942	-0.00733325	0.0377063
-347.5	0.0200651	-0.00286908	0.0438053	0.0152301	-0.007752	0.0365945
-342.5	0.0163739	-0.00645084	0.0382177	0.0131438	-0.00993318	0.0355795
-337.5	0.0106947	-0.0121524	0.0312431	0.0102445	-0.0126987	0.0334397
-332.5	0.00550966	-0.0170523	0.0266449	0.0078807	-0.0157168	0.0324237
-327.5	0.00188733	-0.0197905	0.0241572	0.00760039	-0.016127	0.030814
-322.5	-0.000327537	-0.0215566	0.0220188	0.0101402	-0.0133301	0.0321789
-317.5	-0.00179537	-0.0226626	0.0199627	0.0148153	-0.00831511	0.037145
-312.5	-0.00323854	-0.0232493	0.0178514	0.0196863	-0.00449985	0.0419433
-307.5	-0.00513815	-0.0250774	0.0169463	0.022466	-0.0017191	0.0438911
-302.5	-0.00747399	-0.0275611	0.0139559	0.0218143	-0.00228395	0.0440583
-297.5	-0.00986291	-0.0313632	0.0123614	0.0182081	-0.00759124	0.0419901
-292.5	-0.0120542	-0.0334214	0.0118392	0.0136518	-0.0119008	0.0387904
-287.5	-0.0141219	-0.0357915	0.00864223	0.0104376	-0.0148628	0.0347623
-282.5	-0.016252	-0.0386914	0.00695695	0.00995848	-0.0141803	0.0328971
-277.5	-0.0185597	-0.0418557	0.00446768	0.0121748	-0.0114915	0.0345684
-272.5	-0.0209015	-0.0447126	0.00161628	0.0156244	-0.0086182	0.0387453
-267.5	-0.0225906	-0.0452815	-0.000195463	0.0179493	-0.00504763	0.0418512
-262.5	-0.0226176	-0.0444453	-2.6645e-05	0.0171268	-0.00606621	0.0396797
-257.5	-0.0204582	-0.0416595	0.00153951	0.0127629	-0.0086252	0.0362381
-252.5	-0.0165127	-0.0408881	0.0070858	0.00625426	-0.0156538	0.0294824
-247.5	-0.0116917	-0.0367927	0.0114312	-0.000238668	-0.0223012	0.022732
-242.5	-0.00673119	-0.0325469	0.016955	-0.00490809	-0.0263233	0.0181244
-237.5	-0.00179958	-0.0261409	0.0209316	-0.00697754	-0.0291583	0.0158255
-232.5	0.00337677	-0.0191958	0.0250111	-0.00700871	-0.0301654	0.0163721
-227.5	0.00892819	-0.014171	0.0302278	-0.00648665	-0.0298809	0.0170019
-222.5	0.0142175	-0.00823845	0.0348112	-0.00657612	-0.0311149	0.0172212
-217.5	0.0177716	-0.00489402	0.0389916	-0.00720586	-0.0307956	0.0161729
-212.5	0.0179811	-0.00436753	0.0397446	-0.00755064	-0.0308275	0.015049
-207.5	0.0142033	-0.00783984	0.0374768	-0.00715708	-0.0291781	0.0147047
-202.5	0.00744101	-0.014826	0.0312492	-0.00626058	-0.0280926	0.0164896
-197.5	6.37144e-06	-0.0218239	0.0216597	-0.00535841	-0.0278863	0.0180932
-192.5	-0.00551989	-0.0273809	0.0156366	-0.00493419	-0.0279137	0.0187966
-187.5	-0.00728701	-0.0292155	0.0151606	-0.00521664	-0.0261701	0.0180514
-182.5	-0.00477014	-0.0258179	0.017258	-0.00567396	-0.0276405	0.0171778
-177.5	0.00102592	-0.0206019	0.0226871	-0.0050624	-0.0267862	0.0180841
-172.5	0.00788915	-0.0142767	0.0294949	-0.00245283	-0.0254385	0.0200058
-167.5	0.0133156	-0.0104095	0.0354721	0.00197512	-0.0205135	0.0239791
-162.5	0.0156196	-0.00797316	0.0384005	0.00722637	-0.0154796	0.0285836
-157.5	0.0145448	-0.00955571	0.0368781	0.0120043	-0.0108526	0.0330939
-152.5	0.0111221	-0.012432	0.0338811	0.0147522	-0.00857944	0.0357749
-147.5	0.00715919	-0.0168565	0.0305879	0.0139781	-0.0101228	0.0351651
-142.5	0.00455706	-0.0185883	0.0284264	0.00926273	-0.0145223	0.0316438
-137.5	0.00437077	-0.0181355	0.0284563	0.00182134	-0.0225469	0.0240486
-132.5	0.00616691	-0.0155347	0.0291481	-0.0062312	-0.0305206	0.0159518
-127.5	0.00847474	-0.0130898	0.0310066	-0.0130953	-0.0352205	0.00943208
-122.5	0.00986469	-0.0116363	0.0329144	-0.0178287	-0.0392915	0.0034306
-117.5	0.00965215	-0.0123541	0.0326084	-0.020305	-0.0418502	0.000751441
-112.5	0.00819439	-0.0145173	0.0310399	-0.0210845	-0.0425919	0.00167969
-107.5	0.00694552	-0.0161708	0.0286258	-0.0210191	-0.0425058	0.00157257
-102.5	0.00779382	-0.0148365	0.0290181	-0.0205398	-0.0420991	0.0017906
-97.5	0.0117845	-0.0100585	0.032287	-0.0193947	-0.0403876	0.00356538
-92.5	0.018349	-0.00505261	0.0399928	-0.0172192	-0.0389558	0.00623152
-87.5	0.0256415	0.000448264	0.0474523	-0.0141016	-0.0361925	0.00901545
-82.5	0.0314337	0.00549073	0.0538001	-0.0104378	-0.0315988	0.0127763
-77.5	0.0338404	0.00830148	0.0552145	-0.00657442	-0.0279982	0.0167879
-72.5	0.0318148	0.00738716	0.0530419	-0.00291849	-0.0258338	0.0206964
-67.5	0.0256754	0.00258193	0.0465751	-0.000181008	-0.0243094	0.0246053
-62.5	0.017363	-0.00531986	0.0399977	0.000922267	-0.021943	0.0248428
-57.5	0.00976724	-0.0132223	0.0326543	0.000397329	-0.0210494	0.0247336
-52.5	0.00522841	-0.018576	0.027884	-0.000707572	-0.0216988	0.0229108
-47.5	0.00423765	-0.0190254	0.026764	-0.000904475	-0.0230852	0.0231855
-42.5	0.00528318	-0.0193781	0.0272697	0.000722248	-0.0218123	0.0250157
-37.5	0.00603251	-0.0184264	0.0276269	0.00404895	-0.0184032	0.0290738
-32.5	0.0050306	-0.0180364	0.0271368	0.00826838	-0.0133577	0.0329247
-27.5	0.00259746	-0.0215328	0.0243546	0.0124709	-0.0096311	0.036428
-22.5	0.000296059	-0.0225468	0.0220457	0.0158786	-0.00666912	0.0388932
-17.5	-0.000552458	-0.0219425	0.0229796	0.0178756	-0.00437391	0.0400426
-12.5	-0.000210562	-0.0213628	0.0230691	0.0181296	-0.00551055	0.0408524
-7.5	-0.000579113	-0.0231825	0.0230425	0.0166243	-0.00715271	0.0375396
-2.5	-0.00371495	-0.0265945	0.0199787	0.0135779	-0.00940291	0.0342407
2.5	-0.00999458	-0.0317323	0.0145657	0.00972255	-0.0125945	0.0310067
7.5	-0.0175284	-0.0398365	0.00605142	0.00664334	-0.0146688	0.0286239
12.5	-0.0233466	-0.0463268	-0.000964152	0.00611854	-0.0160396	0.0274515
17.5	-0.0254123	-0.047406	-0.00319458	0.00866081	-0.0132822	0.031893
22.5	-0.0237716	-0.0453277	-0.000979402	0.0129197	-0.00971233	0.0360508
27.5	-0.0199357	-0.0420403	0.00287284	0.0166441	-0.00712525	0.0388302
32.5	-0.0153556	-0.037609	0.0080521	0.0181246	-0.0062935	0.0397175
37.5	-0.0106066	-0.0328906	0.0134579	0.0170041	-0.00558979	0.0389521
42.5	-0.00575519	-0.0275579	0.0175274	0.0142564	-0.00863963	0.0358304
47.5	-0.00106061	-0.0225876	0.0217991	0.0115012	-0.0105125	0.0334233
52.5	0.00274575	-0.0192084	0.0256138	0.0100028	-0.0116225	0.0321808
57.5	0.00460138	-0.0191598	0.0281996	0.00997027	-0.0117839	0.0312705
62.5	0.00353829	-0.0195854	0.02749	0.0106261	-0.0110139	0.0322255
67.5	-0.000567905	-0.0239613	0.0251096	0.0109578	-0.010676	0.033114
72.5	-0.00638634	-0.0280502	0.0176009	0.0105396	-0.010438	0.0326609
77.5	-0.0115653	-0.032434	0.0114919	0.00963743	-0.011976	0.0322898
82.5	-0.0141402	-0.0359795	0.00847392	0.00851134	-0.015459	0.0305117
87.5	-0.0135205	-0.0359698	0.00861095	0.00682131	-0.0181012	0.0292427
92.5	-0.0102623	-0.0329039	0.0120565	0.00391272	-0.0206383	0.0260274
97.5	-0.00541401	-0.0277209	0.0159433	-0.000416154	-0.0225159	0.0212898
102.5	-0.000284304	-0.0230588	0.0203014	-0.00556489	-0.0276131	0.0159288
107.5	0.00371373	-0.018099	0.0242046	-0.0103657	-0.0316178	0.012252
112.5	0.00570317	-0.0155936	0.0258731	-0.0135675	-0.0341941	0.00898398
117.5	0.00594316	-0.0160365	0.0260055	-0.014497	-0.035324	0.0084342
122.5	0.00538923	-0.017559	0.0268474	-0.0136183	-0.0355232	0.00913883
127.5	0.0045688	-0.0191675	0.0268171	-0.0121912	-0.0352095	0.010173
132.5	0.00325254	-0.020391	0.0258602	-0.0110843	-0.0334206	0.0128004
137.5	0.00122048	-0.0206006	0.0248827	-0.0100825	-0.032768	0.0132542
142.5	-0.00127332	-0.0229806	0.0224903	-0.00843891	-0.0292051	0.0152718
147.5	-0.00404817	-0.0263706	0.0197105	-0.00576815	-0.0285125	0.0178933
152.5	-0.00746246	-0.0286155	0.0154123	-0.00229729	-0.0246976	0.0209801
157.5	-0.0118624	-0.0330564	0.00964268	0.00135287	-0.0224248	0.0241324
162.5	-0.0167564	-0.0396133	0.00557121	0.00442606	-0.018093	0.0272957
167.5	-0.0207265	-0.0431539	0.00190373	0.00640378	-0.0169093	0.0292843
172.5	-0.0219089	-0.0448701	0.000655279	0.00737429	-0.0163728	0.0305285
177.5	-0.0187274	-0.0408317	0.00338788	0.00792096	-0.015566	0.0300924
182.5	-0.0110619	-0.0324686	0.0120463	0.00862202	-0.0158579	0.0307731
187.5	-0.00113362	-0.0233818	0.0222612	0.00982434	-0.0144894	0.0317791
192.5	0.00720424	-0.0158834	0.0296666	0.0118169	-0.0115875	0.0338917
197.5	0.0104418	-0.012089	0.0331242	0.0147571	-0.00764196	0.0372548
202.5	0.00704929	-0.0155821	0.0303605	0.0180989	-0.00408451	0.0405296
207.5	-0.00195162	-0.0246026	0.0225474	0.0203111	-0.00282642	0.0440154
212.5	-0.0133762	-0.0363375	0.0092929	0.0194945	-0.00310578	0.0429893
217.5	-0.0231461	-0.0466403	-0.000607065	0.0143459	-0.00835101	0.0370037
222.5	-0.0279347	-0.0513534	-0.00504063	0.00486388	-0.0185837	0.0277816
227.5	-0.0262812	-0.0485793	-0.00281445	-0.00716295	-0.029003	0.0173934
232.5	-0.0188656	-0.0413159	0.00344303	-0.0183146	-0.0394801	0.00504461
237.5	-0.00823346	-0.0299635	0.014224	-0.0250542	-0.0468889	-0.00158458
242.5	0.00197078	-0.0209149	0.0241538	-0.0257668	-0.0465217	-0.00333829
247.5	0.00835957	-0.0138963	0.0316381	-0.0215413	-0.0426	0.000656862
252.5	0.00936777	-0.0122	0.032565	-0.0152498	-0.0360043	0.00709997
257.5	0.00601499	-0.0152509	0.0270189	-0.00986119	-0.0305907	0.0137146
262.5	0.00115759	-0.0197755	0.0231505	-0.0068569	-0.0283625	0.0170485
267.5	-0.00218277	-0.0232552	0.0207593	-0.00549054	-0.0276672	0.0196037
272.5	-0.00218707	-0.0234054	0.0208429	-0.00354894	-0.0268305	0.0219346
277.5	0.0010644	-0.020651	0.0237889	0.000726737	-0.0220898	0.0253055
282.5	0.00552368	-0.0162833	0.0288817	0.00707211	-0.0161976	0.031808
287.5	0.00820319	-0.0129128	0.0315735	0.0132314	-0.0095233	0.0357625
292.5	0.00726595	-0.0148575	0.0296947	0.0164387	-0.00610396	0.0375117
297.5	0.00356603	-0.0183395	0.0276226	0.0151212	-0.00742024	0.0371591
302.5	3.16595e-05	-0.0221407	0.0233794	0.00965909	-0.0132705	0.0313326
307.5	-0.000640661	-0.0231869	0.0212847	0.0019796	-0.0220898	0.0245092
312.5	0.00198789	-0.0210405	0.024489	-0.00540651	-0.0284689	0.0174056
317.5	0.00575843	-0.0162385	0.0280413	-0.0103218	-0.0318003	0.0112651
322.5	0.00734142	-0.0147439	0.0293397	-0.0115425	-0.0325274	0.0098814
327.5	0.00451275	-0.0187757	0.0264085	-0.00895397	-0.0300661	0.0117436
332.5	-0.00228834	-0.0252106	0.019664	-0.00332962	-0.0253099	0.018076
337.5	-0.0103141	-0.0315239	0.0115363	0.00392407	-0.0179987	0.0265844
342.5	-0.0163561	-0.0380142	0.00686728	0.0110924	-0.0113992	0.0339428
347.5	-0.0185476	-0.0401943	0.0054207	0.0167352	-0.00586476	0.0401436
352.5	-0.0169935	-0.0394844	0.0074891	0.020242	-0.00280856	0.0427593
357.5	-0.0132132	-0.0336817	0.00988827	0.0218405	-0.000892522	0.0441651
362.5	-0.00911516	-0.030506	0.0147194	0.022062	-0.00015104	0.0445013
367.5	-0.00631511	-0.0281268	0.016898	0.0211556	0.000175342	0.043036
372.5	-0.00595868	-0.0278039	0.0181264	0.0189412	-0.00368957	0.0416335
377.5	-0.00851994	-0.0299839	0.0144037	0.0150914	-0.0080523	0.037993
382.5	-0.0132403	-0.0345937	0.00971969	0.00957042	-0.013935	0.0327874
387.5	-0.0178757	-0.0378957	0.00412963	0.00306665	-0.0208213	0.0265881
392.5	-0.0197391	-0.0387282	0.00101488	-0.00285229	-0.0239862	0.0184599
397.5	-0.0176162	-0.0337477	-8.19438e-05	-0.00639091	-0.0231523	0.0112075

### Sheet: S6d_criterion
TimeMS	Contra	ContraCI95Low	ContraCI95High	Ipsi	IpsiCI95Low	IpsiCI95High
-397.5	0.00469081	-0.0150547	0.0247596	-0.0231862	-0.0422041	-0.00229209
-392.5	0.00632136	-0.015883	0.0293635	-0.0243585	-0.0470403	-0.000618421
-387.5	0.00849373	-0.0143062	0.0313162	-0.0205351	-0.0446103	0.00338588
-382.5	0.0111561	-0.011792	0.0345039	-0.0136291	-0.0377614	0.010761
-377.5	0.0130203	-0.0112738	0.0363237	-0.00674124	-0.029974	0.0169194
-372.5	0.0119733	-0.0121613	0.0347871	-0.00219146	-0.028053	0.0225584
-367.5	0.0066537	-0.0169186	0.0300647	-0.00063799	-0.0262364	0.0250766
-362.5	-0.00215362	-0.0263155	0.0234817	-0.00129222	-0.0252004	0.0227687
-357.5	-0.0113412	-0.0369216	0.014341	-0.00264136	-0.0276742	0.021682
-352.5	-0.0169054	-0.0419297	0.00779184	-0.00325022	-0.0273507	0.0211866
-347.5	-0.0165403	-0.0404996	0.00747654	-0.0020203	-0.0256369	0.0255207
-342.5	-0.0112713	-0.0361377	0.012932	0.00186449	-0.0225766	0.0283411
-337.5	-0.00424298	-0.0283141	0.0189033	0.00824351	-0.0157279	0.0335521
-332.5	0.00196297	-0.0219749	0.0267489	0.015031	-0.00878546	0.0378626
-327.5	0.0064372	-0.0170472	0.0295051	0.0189263	-0.00556606	0.0408676
-322.5	0.00903005	-0.0142799	0.0319677	0.0177805	-0.00736061	0.0404781
-317.5	0.00949679	-0.0135162	0.0337445	0.0122506	-0.0110664	0.0348841
-312.5	0.00787268	-0.0144968	0.0321898	0.00525517	-0.0187517	0.0293274
-307.5	0.00505298	-0.0186094	0.0280876	9.46481e-05	-0.0221786	0.0246212
-302.5	0.00250964	-0.0214273	0.0258809	-0.00133984	-0.0231675	0.0229721
-297.5	0.0015346	-0.0229038	0.0251609	0.000500551	-0.0224853	0.024128
-292.5	0.00281228	-0.0215597	0.0274178	0.00327504	-0.0202225	0.0278809
-287.5	0.00627315	-0.016847	0.0321895	0.00448358	-0.0196835	0.0286949
-282.5	0.0110455	-0.0121482	0.0364288	0.00296656	-0.0224669	0.0284507
-277.5	0.0157363	-0.00734267	0.0396901	-0.000964116	-0.0246677	0.0244136
-272.5	0.0189832	-0.00414211	0.0426143	-0.00592593	-0.0292129	0.0191344
-267.5	0.0198051	-0.00325391	0.0429505	-0.00956737	-0.0338554	0.0152523
-262.5	0.017706	-0.00670957	0.0411986	-0.0094489	-0.0325498	0.0156278
-257.5	0.012807	-0.0125575	0.0362485	-0.00495937	-0.0275761	0.0192403
-252.5	0.00599892	-0.0177169	0.0291866	0.00181383	-0.0207519	0.0242461
-247.5	-0.00116228	-0.0246744	0.021566	0.00739802	-0.0165213	0.0298428
-242.5	-0.00707825	-0.0307595	0.0161163	0.008925	-0.0146259	0.0317228
-237.5	-0.0110778	-0.0358198	0.0117258	0.00558913	-0.0193225	0.0289223
-232.5	-0.013756	-0.0371256	0.0100091	-0.000604628	-0.0243519	0.0245482
-227.5	-0.0161386	-0.0392588	0.00786686	-0.0056718	-0.0293205	0.0188794
-222.5	-0.01844	-0.0418904	0.005378	-0.00640523	-0.0301438	0.0171764
-217.5	-0.0196258	-0.0428114	0.00534171	-0.00268318	-0.0262027	0.0215136
-212.5	-0.0182166	-0.0418795	0.00709607	0.0030785	-0.0208103	0.0278459
-207.5	-0.0138437	-0.0375501	0.0114409	0.00823284	-0.0156686	0.033148
-202.5	-0.00812437	-0.030616	0.0182005	0.0112597	-0.0115479	0.0357962
-197.5	-0.00368588	-0.0261051	0.0223915	0.0117025	-0.0109313	0.0360573
-192.5	-0.00226451	-0.0244855	0.0224901	0.00980742	-0.0135761	0.0335431
-187.5	-0.00385986	-0.025753	0.0208288	0.00613548	-0.0183041	0.0292413
-182.5	-0.00717725	-0.0302645	0.0178777	0.00111146	-0.0243343	0.026126
-177.5	-0.0102234	-0.0328527	0.0145157	-0.00481585	-0.0298229	0.0204107
-172.5	-0.0110548	-0.034717	0.01447	-0.0105343	-0.034923	0.0147126
-167.5	-0.00899	-0.0336222	0.0176266	-0.0145598	-0.0397153	0.0108754
-162.5	-0.00510021	-0.0304825	0.0198415	-0.0162731	-0.041047	0.00867291
-157.5	-0.00101238	-0.0273095	0.0238723	-0.0161323	-0.0412198	0.00884256
-152.5	0.00256829	-0.0229313	0.0286109	-0.0144125	-0.039053	0.00943326
-147.5	0.00573076	-0.019288	0.0308471	-0.0106191	-0.0340464	0.0129994
-142.5	0.00826522	-0.0169967	0.0334596	-0.00463382	-0.0294018	0.0203252
-137.5	0.00957498	-0.0148627	0.0350069	0.00217268	-0.0231801	0.0270376
-132.5	0.00952367	-0.0147283	0.0333945	0.00744344	-0.0174234	0.031641
-127.5	0.00851359	-0.0145181	0.0338431	0.00943903	-0.0158797	0.0345882
-122.5	0.00685935	-0.0169747	0.0323368	0.00825471	-0.0162876	0.0323825
-117.5	0.00483777	-0.0186388	0.029731	0.00577213	-0.0188047	0.0306951
-112.5	0.00309893	-0.0203385	0.0295384	0.00431056	-0.0202919	0.0286079
-107.5	0.00239395	-0.0202285	0.0281924	0.00478641	-0.0204128	0.0280008
-102.5	0.00301334	-0.0205542	0.0275085	0.00577188	-0.0191138	0.0291254
-97.5	0.00466379	-0.0192627	0.0274935	0.00459669	-0.0201636	0.0278741
-92.5	0.00653066	-0.0166553	0.0305622	-0.00016145	-0.0246133	0.0246005
-87.5	0.00742999	-0.0165646	0.032785	-0.00728923	-0.030871	0.0171645
-82.5	0.00640801	-0.0181923	0.0323707	-0.0140468	-0.0381265	0.0100852
-77.5	0.00365444	-0.0209194	0.02871	-0.0183063	-0.0430694	0.0056448
-72.5	0.000819679	-0.0235288	0.0254976	-0.019694	-0.0455159	0.00411097
-67.5	-3.16589e-05	-0.0227179	0.0239548	-0.0192106	-0.0450291	0.00447323
-62.5	0.00173021	-0.0206217	0.0254653	-0.0178726	-0.0440074	0.00737973
-57.5	0.00444363	-0.0191181	0.0277726	-0.0157216	-0.0408495	0.00971572
-52.5	0.00547409	-0.0192453	0.0281223	-0.0123664	-0.0361977	0.0117364
-47.5	0.00370459	-0.0198537	0.0281886	-0.00808091	-0.0316429	0.0142985
-42.5	0.000746933	-0.0222461	0.0257914	-0.00364131	-0.0279518	0.0180518
-37.5	-0.000473551	-0.0241773	0.0252718	0.000779303	-0.0232177	0.0233297
-32.5	0.00149875	-0.0235306	0.0270806	0.00581849	-0.018108	0.0293082
-27.5	0.00504754	-0.0193522	0.0302017	0.0118236	-0.0127246	0.0355324
-22.5	0.00650682	-0.0178342	0.0311975	0.0177969	-0.00640977	0.0413071
-17.5	0.00323603	-0.0220606	0.0270351	0.0215262	-0.00294391	0.0464636
-12.5	-0.00364523	-0.0287133	0.0194751	0.02092	-0.00465538	0.0448796
-7.5	-0.0095906	-0.0351891	0.0150023	0.0156767	-0.00880405	0.0400123
-2.5	-0.0101538	-0.0337926	0.0167809	0.00785641	-0.0147422	0.0314752
2.5	-0.00450233	-0.0284692	0.0204611	0.000493531	-0.0217758	0.0242111
7.5	0.00418845	-0.0198315	0.0279265	-0.00466407	-0.028042	0.0191275
12.5	0.0113821	-0.0129434	0.0355588	-0.00818258	-0.0317817	0.0159114
17.5	0.0144233	-0.01047	0.0404668	-0.0118935	-0.0348571	0.0120145
22.5	0.0138981	-0.0121565	0.0398542	-0.0168942	-0.0404362	0.00670626
27.5	0.0121089	-0.0143785	0.0382587	-0.0223941	-0.0475596	0.00131546
32.5	0.0101771	-0.0165593	0.0362077	-0.0262655	-0.0516826	-0.00289157
37.5	0.00690389	-0.0179569	0.0312182	-0.0266543	-0.0512457	-0.00327086
42.5	0.000602026	-0.0240519	0.0250435	-0.0232706	-0.0470468	0.000964006
47.5	-0.00847397	-0.0303893	0.0147415	-0.017518	-0.0419202	0.00694629
52.5	-0.0177865	-0.0413037	0.00542411	-0.0115447	-0.0366134	0.011821
57.5	-0.0241297	-0.047437	-0.000619136	-0.00682469	-0.0312513	0.0162357
62.5	-0.0253907	-0.0502378	-0.00142834	-0.00327921	-0.0282105	0.0205143
67.5	-0.0212361	-0.0470692	0.0033437	0.00013745	-0.0233379	0.0237193
72.5	-0.0126808	-0.0376833	0.0113476	0.00392896	-0.0213322	0.0265832
77.5	-0.00119627	-0.0259823	0.0225519	0.00750239	-0.017256	0.0297889
82.5	0.0116377	-0.0108886	0.0365656	0.0100012	-0.0139107	0.0339621
87.5	0.0235409	0.000815592	0.0484787	0.0109879	-0.0130227	0.0360618
92.5	0.031135	0.00786596	0.056676	0.0104014	-0.014032	0.0356786
97.5	0.0313084	0.00687938	0.0567436	0.00872355	-0.014928	0.0341645
102.5	0.0237309	0.000190927	0.0478062	0.00718393	-0.0162467	0.0321113
107.5	0.0118453	-0.0115948	0.0343141	0.0069804	-0.0173141	0.0305984
112.5	0.000883151	-0.0216232	0.0236561	0.00811606	-0.0157765	0.0320313
117.5	-0.00557619	-0.0291171	0.017574	0.00929435	-0.0147594	0.0321631
122.5	-0.00757629	-0.031863	0.0171602	0.00888752	-0.0152907	0.0314883
127.5	-0.00777288	-0.0323749	0.0185572	0.00599597	-0.0180216	0.0290594
132.5	-0.00866299	-0.0337405	0.0179891	0.00103039	-0.0230333	0.0259534
137.5	-0.0105975	-0.0361181	0.0144646	-0.00440922	-0.0279417	0.0205495
142.5	-0.0118809	-0.0365531	0.0113623	-0.00839307	-0.0312095	0.016771
147.5	-0.0102334	-0.0339501	0.0136512	-0.00986207	-0.0332118	0.0143282
152.5	-0.00440921	-0.0277049	0.0195566	-0.00934773	-0.0324623	0.0148731
157.5	0.00466152	-0.0192375	0.029777	-0.00852993	-0.0321685	0.0155018
162.5	0.0138559	-0.0101186	0.0394848	-0.00896005	-0.033753	0.0152837
167.5	0.0194893	-0.00502262	0.0442403	-0.0110396	-0.0355425	0.0127564
172.5	0.0193729	-0.00532946	0.0443622	-0.0138072	-0.0368525	0.0101517
177.5	0.0135524	-0.00975524	0.0386982	-0.0155452	-0.0360487	0.00798666
182.5	0.00397861	-0.0194366	0.0288934	-0.0150622	-0.0367105	0.00834691
187.5	-0.00603818	-0.0288943	0.0192059	-0.0127233	-0.0355961	0.0109078
192.5	-0.013072	-0.0373442	0.010674	-0.0101708	-0.0349523	0.0144393
197.5	-0.0152842	-0.0401152	0.00876929	-0.00912479	-0.0323904	0.0150543
202.5	-0.0130423	-0.038756	0.0103778	-0.0103075	-0.033251	0.0125022
207.5	-0.00814959	-0.0330411	0.014919	-0.0129241	-0.0348316	0.0107855
212.5	-0.00283398	-0.0279037	0.0207569	-0.0149948	-0.0392179	0.0089146
217.5	0.000914785	-0.0222656	0.0234921	-0.0145685	-0.0383548	0.0106547
222.5	0.00173328	-0.0214485	0.0249771	-0.0109259	-0.0365246	0.0152089
227.5	-0.000968602	-0.0235418	0.0209947	-0.00495859	-0.0306642	0.0201161
232.5	-0.0068528	-0.0300802	0.0157597	0.00122513	-0.0232521	0.026889
237.5	-0.0143509	-0.0377731	0.00891806	0.00536448	-0.0183029	0.0315535
242.5	-0.0208037	-0.0442119	0.00332173	0.00653882	-0.0170082	0.0325795
247.5	-0.0235716	-0.0480359	0.00180798	0.00594927	-0.0184828	0.0308249
252.5	-0.0216833	-0.047823	0.00287349	0.00587799	-0.0185444	0.031501
257.5	-0.016823	-0.0422184	0.00728021	0.00753143	-0.0164094	0.0311399
262.5	-0.0126311	-0.0377471	0.011779	0.00983775	-0.0145053	0.0330987
267.5	-0.01263	-0.0385413	0.0108914	0.0102945	-0.0126039	0.0330128
272.5	-0.0182587	-0.0442182	0.00521811	0.00688979	-0.0160661	0.0314441
277.5	-0.0278233	-0.0534672	-0.00406153	-0.000390044	-0.0238165	0.0242301
282.5	-0.0366182	-0.062732	-0.0121799	-0.0092341	-0.0318038	0.0159297
287.5	-0.0389668	-0.0641778	-0.0139686	-0.016158	-0.038242	0.00841727
292.5	-0.0319115	-0.0565872	-0.00689602	-0.0186367	-0.0411094	0.00661706
297.5	-0.0177532	-0.0426949	0.00675778	-0.0165786	-0.0411318	0.00771711
302.5	-0.00278493	-0.0275653	0.0208091	-0.0119224	-0.0375844	0.0139844
307.5	0.00693121	-0.0181363	0.0306178	-0.00708421	-0.0326895	0.0192847
312.5	0.00927575	-0.0154022	0.032168	-0.00374708	-0.0300935	0.0228531
317.5	0.00664729	-0.0174724	0.0294117	-0.00251168	-0.0271446	0.0226976
322.5	0.00349109	-0.020686	0.0265604	-0.0030982	-0.0279543	0.0199642
327.5	0.00290615	-0.0196099	0.0257624	-0.00479279	-0.0294033	0.0179699
332.5	0.00481463	-0.0187892	0.0276142	-0.00679585	-0.0311382	0.0169894
337.5	0.00677964	-0.016986	0.0293238	-0.00829815	-0.0314474	0.0154478
342.5	0.00639928	-0.0180935	0.029147	-0.00869105	-0.0326747	0.0153974
347.5	0.00319388	-0.0203584	0.026312	-0.0080854	-0.0315662	0.0153219
352.5	-0.00135147	-0.0249225	0.0225047	-0.00749429	-0.0316986	0.0163027
357.5	-0.00524913	-0.0283381	0.0195994	-0.00803531	-0.0332512	0.0158704
362.5	-0.00745369	-0.0308253	0.0182989	-0.00966896	-0.033259	0.0135092
367.5	-0.00799572	-0.0307373	0.0181112	-0.0107638	-0.0330389	0.013949
372.5	-0.00708398	-0.0305032	0.019741	-0.00917444	-0.0319063	0.0160628
377.5	-0.00445619	-0.0271915	0.0205578	-0.00386633	-0.0278766	0.0204964
382.5	0.000217557	-0.0224901	0.0245373	0.00433678	-0.0190462	0.0292192
387.5	0.00622049	-0.0173224	0.0294842	0.0130808	-0.0114131	0.0379711
392.5	0.0113429	-0.0122582	0.0329521	0.0193464	-0.00439429	0.0441526
397.5	0.0132138	-0.00809305	0.0324557	0.0208109	-0.000142593	0.0422539

### Sheet: S6a_dprime
TimeMS	Contra	ContraCI95Low	ContraCI95High	Ipsi	IpsiCI95Low	IpsiCI95High
-397.5	-0.00377081	-0.0146751	0.0074031	-0.0074028	-0.0178842	0.00234319
-392.5	-0.00229808	-0.015893	0.0114278	-0.0048891	-0.0184557	0.00710867
-387.5	-3.82429e-05	-0.0129876	0.0128826	-0.00217532	-0.0156036	0.0103247
-382.5	0.000811735	-0.0118904	0.0130718	-0.00142902	-0.0137978	0.0113707
-377.5	0.00182368	-0.0109172	0.0139913	0.00108082	-0.012019	0.0138694
-372.5	0.00248261	-0.0105418	0.0156331	0.00154399	-0.0120708	0.0152113
-367.5	0.00250974	-0.0106914	0.0147426	-0.00187053	-0.0152127	0.0115245
-362.5	0.00164216	-0.0117807	0.0139875	-0.00266989	-0.0159607	0.009569
-357.5	0.00168896	-0.0110345	0.0137449	-0.000967458	-0.0138457	0.010723
-352.5	0.00270456	-0.00942365	0.0150353	-0.00233291	-0.0147331	0.010361
-347.5	0.0040243	-0.00811902	0.0168632	-0.00658703	-0.0187668	0.00600298
-342.5	0.00201245	-0.0105802	0.0144232	-0.0075099	-0.0207907	0.00479566
-337.5	-0.00288755	-0.0149652	0.00966712	-0.00536317	-0.018179	0.00744685
-332.5	-0.0043616	-0.0164432	0.00880543	-0.00547658	-0.0184973	0.00780703
-327.5	-0.00105004	-0.0129279	0.0116321	-0.00748819	-0.0204746	0.00467009
-322.5	0.000894375	-0.0116335	0.0141509	-0.00954172	-0.0217787	0.00264941
-317.5	0.00189012	-0.0101823	0.0146692	-0.0128777	-0.0252612	-0.000573682
-312.5	0.00396481	-0.00891872	0.0165887	-0.0147846	-0.0279901	-0.00189805
-307.5	0.00513803	-0.00661466	0.0180064	-0.0129326	-0.0262537	-0.000992245
-302.5	0.00385407	-0.00788198	0.0169373	-0.00877941	-0.0214011	0.00396559
-297.5	0.000751015	-0.0110076	0.0138404	-0.00278877	-0.0149657	0.00998001
-292.5	0.00096878	-0.0103113	0.0143121	0.0042456	-0.00773799	0.0169958
-287.5	0.00365642	-0.00837737	0.0162165	0.00507825	-0.00685548	0.0169473
-282.5	0.00206438	-0.0101607	0.0153467	0.000359429	-0.0109951	0.0115133
-277.5	-0.000856608	-0.0135656	0.0127268	-0.00138575	-0.0140937	0.0110447
-272.5	-0.000122013	-0.0124453	0.0126754	-0.00133669	-0.0140896	0.0117852
-267.5	-0.00191298	-0.0133439	0.0113145	-0.000966457	-0.0138113	0.0119791
-262.5	-0.0045798	-0.0158965	0.0083764	0.00354885	-0.00911623	0.0160585
-257.5	-0.00226135	-0.0146018	0.010694	0.00953338	-0.00273984	0.0220841
-252.5	0.000203655	-0.0123671	0.0135853	0.0127733	0.000624955	0.0262117
-247.5	-0.00189035	-0.0149366	0.0117462	0.0151437	0.00330271	0.0272569
-242.5	-0.00152093	-0.0140042	0.0121207	0.0150398	0.00284413	0.0265237
-237.5	0.0037482	-0.0086335	0.0169577	0.0105987	-0.00175343	0.0228528
-232.5	0.00671292	-0.00558988	0.0194665	0.00632841	-0.00608374	0.0188069
-227.5	0.00435783	-0.00780418	0.0170103	0.00250929	-0.00966854	0.014724
-222.5	0.00291372	-0.00994636	0.0151176	-3.46155e-05	-0.0122508	0.0129259
-217.5	0.00360808	-0.0094146	0.0147073	-0.000463466	-0.0134726	0.0127439
-212.5	0.0019515	-0.0112451	0.0145711	0.00140811	-0.0116118	0.0147491
-207.5	-0.00303298	-0.0152102	0.0104642	0.00425436	-0.00821725	0.0163862
-202.5	-0.00662093	-0.0186175	0.00619466	0.00636458	-0.00584369	0.0181091
-197.5	-0.00620926	-0.0183852	0.00667479	0.00560141	-0.00739548	0.0176067
-192.5	-0.00477919	-0.0179388	0.0078945	0.00378484	-0.00894197	0.0163073
-187.5	-0.00609767	-0.0184214	0.00735657	0.003001	-0.00956438	0.0156195
-182.5	-0.00569527	-0.0181217	0.00805422	0.00309512	-0.00942595	0.0152042
-177.5	-0.00117164	-0.0143348	0.0115498	0.00418992	-0.0084435	0.0168046
-172.5	0.00145084	-0.0109786	0.0141703	0.00653496	-0.00642307	0.0183495
-167.5	-0.00126811	-0.0136826	0.0114807	0.00635325	-0.00575566	0.0177895
-162.5	-0.00474883	-0.0185178	0.00855157	0.00376758	-0.00873942	0.0154149
-157.5	-0.00662337	-0.0202897	0.00684136	0.00303113	-0.00877365	0.015683
-152.5	-0.00873855	-0.0213896	0.00445139	0.00329216	-0.00936029	0.015902
-147.5	-0.0107489	-0.0234974	0.00286915	0.00230254	-0.0103762	0.0147008
-142.5	-0.0111698	-0.0244882	0.00201351	0.00157816	-0.0108442	0.0142823
-137.5	-0.0117471	-0.0242556	0.00137728	0.00188996	-0.0101092	0.0150587
-132.5	-0.0120909	-0.0240558	0.00144885	0.000553123	-0.0116334	0.0137477
-127.5	-0.0108923	-0.0233369	0.00208472	-0.00157678	-0.013589	0.0116244
-122.5	-0.00779298	-0.0204391	0.00502144	-0.00183702	-0.0136997	0.0111697
-117.5	-0.00316549	-0.0151114	0.0100512	-0.00128555	-0.0133754	0.0109681
-112.5	0.00334984	-0.00874813	0.0156201	-0.00175571	-0.0139678	0.0110845
-107.5	0.0110122	-0.00183316	0.0227843	-0.00192511	-0.0141592	0.0105307
-102.5	0.0169175	0.00412415	0.0296511	-0.00266408	-0.014604	0.00894558
-97.5	0.0210086	0.0080361	0.0335415	-0.0053977	-0.0175038	0.00664726
-92.5	0.0238023	0.0113807	0.0361447	-0.00660676	-0.0187877	0.0055784
-87.5	0.0228426	0.0101722	0.0352728	-0.00683759	-0.0190673	0.00527368
-82.5	0.0178754	0.00466898	0.0306865	-0.00845452	-0.0204681	0.00400918
-77.5	0.0141813	0.00121557	0.027093	-0.00755795	-0.0197236	0.00453411
-72.5	0.0131466	0.000469902	0.0250765	-0.00140641	-0.0137373	0.0108565
-67.5	0.0135394	0.000427179	0.0253958	0.00405051	-0.00801368	0.0164034
-62.5	0.0159036	0.00300423	0.0281093	0.00379165	-0.00795281	0.0166686
-57.5	0.0186625	0.00570051	0.030696	0.000892585	-0.0105644	0.0137817
-52.5	0.0170749	0.00459713	0.0291788	-0.00386145	-0.0154781	0.00834354
-47.5	0.0123392	-0.00119972	0.0246583	-0.00967865	-0.0224344	0.00214027
-42.5	0.00938797	-0.00449377	0.0221836	-0.0121711	-0.0246328	-0.000415728
-37.5	0.00788286	-0.00592131	0.0201068	-0.00732806	-0.0201123	0.00480752
-32.5	0.00661165	-0.00632357	0.0186781	-0.000752366	-0.0135525	0.0115575
-27.5	0.00763842	-0.00484631	0.019847	0.00245012	-0.0105099	0.0154228
-22.5	0.0104118	-0.00303581	0.0230455	0.000788918	-0.012895	0.0143827
-17.5	0.00962933	-0.00314198	0.0220984	-0.00151252	-0.0145569	0.0115385
-12.5	0.00799007	-0.0034907	0.0203522	-0.00117867	-0.0147876	0.0118666
-7.5	0.00792897	-0.00352836	0.0207491	-0.000921697	-0.0140084	0.0121101
-2.5	0.00423068	-0.00704318	0.0177804	-0.00227013	-0.0156318	0.0107393
2.5	-0.00220888	-0.0135095	0.0106164	-0.0036037	-0.0162182	0.00927088
7.5	-0.00487264	-0.0164685	0.00724591	-0.00409345	-0.016904	0.00847481
12.5	-0.00418809	-0.016275	0.00764073	-0.00651288	-0.0191237	0.00658081
17.5	-0.00229963	-0.0149454	0.00878845	-0.00929282	-0.0212936	0.00409477
22.5	0.000673857	-0.0125432	0.0126247	-0.00710445	-0.0197188	0.00666132
27.5	0.00228645	-0.0109221	0.0141833	3.20349e-05	-0.0126855	0.0134311
32.5	0.000879062	-0.0123742	0.013184	0.00594635	-0.00628729	0.0187219
37.5	-0.00283806	-0.015651	0.0103351	0.00923446	-0.00269966	0.0215295
42.5	-0.00685616	-0.0191299	0.00627017	0.0115704	-0.000170144	0.0237483
47.5	-0.00694353	-0.0197219	0.0056848	0.0109666	-0.000759886	0.0234009
52.5	-0.00538995	-0.0179815	0.00800211	0.00659796	-0.00583217	0.0197339
57.5	-0.00306178	-0.0155043	0.0106369	0.000523275	-0.0115423	0.0138842
62.5	0.00283188	-0.00929029	0.0157413	-0.00502231	-0.0174382	0.00794018
67.5	0.00860593	-0.00379528	0.0214394	-0.00717698	-0.0197395	0.00531037
72.5	0.0116462	-0.001146	0.0240463	-0.00796366	-0.019856	0.0051551
77.5	0.0119577	-5.3154e-05	0.0241396	-0.0094102	-0.0218357	0.00307947
82.5	0.00999704	-0.00276144	0.0228249	-0.00738288	-0.0207136	0.00497117
87.5	0.00695432	-0.0061896	0.0189073	-0.00206114	-0.0147145	0.0102706
92.5	0.00420175	-0.00833078	0.0160942	0.00203942	-0.0104279	0.0147927
97.5	-0.00175246	-0.0140668	0.0105412	0.00261616	-0.0101115	0.0152998
102.5	-0.00617991	-0.0186935	0.00630272	0.00312328	-0.00985181	0.0151461
107.5	-0.00498055	-0.0174781	0.00796257	0.00389016	-0.00949123	0.0154913
112.5	-0.00201238	-0.0146804	0.0105527	0.0031588	-0.00972553	0.0144171
117.5	0.000374368	-0.0118249	0.0128304	0.00157279	-0.0117287	0.0135405
122.5	0.00452436	-0.00736055	0.0172486	0.00160421	-0.0114621	0.0140156
127.5	0.00922532	-0.00319396	0.0213092	0.00364832	-0.00826555	0.0152406
132.5	0.0122846	-0.00124667	0.024401	0.00556332	-0.0074327	0.0184336
137.5	0.0102434	-0.00313765	0.0225029	0.00542342	-0.00722108	0.0176456
142.5	0.00417287	-0.00926522	0.0170804	0.0044299	-0.00819572	0.016319
147.5	0.000428415	-0.0127417	0.0125942	0.00592366	-0.0062856	0.018042
152.5	-0.00102089	-0.01327	0.0110572	0.00636332	-0.00626273	0.0197733
157.5	-0.00297819	-0.0147484	0.00949799	0.00345929	-0.00950647	0.0165448
162.5	-0.0024084	-0.0144175	0.0102207	0.00229418	-0.0100355	0.0150211
167.5	-0.000491763	-0.0124027	0.0121586	0.00318923	-0.0100331	0.0154771
172.5	-0.00237606	-0.0148759	0.00933951	0.00210149	-0.0105236	0.0149926
177.5	-0.00596094	-0.0184633	0.00601624	-0.000322862	-0.0128854	0.0122008
182.5	-0.00840683	-0.0213999	0.00301185	-0.00290054	-0.0157197	0.00952459
187.5	-0.011295	-0.0243689	0.000731781	-0.00351079	-0.0165105	0.00841566
192.5	-0.0124316	-0.0253264	0.000616824	-0.000583702	-0.0132179	0.0113052
197.5	-0.0098473	-0.0221404	0.00318867	0.00323067	-0.00890896	0.0155554
202.5	-0.00443842	-0.0169466	0.00868098	0.00543439	-0.00741491	0.017907
207.5	0.000710906	-0.0119794	0.0135436	0.00597674	-0.00703411	0.0182892
212.5	0.00281674	-0.00982172	0.0155598	0.0030772	-0.00956458	0.015588
217.5	0.0031486	-0.00943382	0.0152989	-0.00453719	-0.0178081	0.00835199
222.5	0.00283663	-0.0101559	0.0154332	-0.0112074	-0.0235997	0.00152427
227.5	0.00125878	-0.0123233	0.012846	-0.0124676	-0.0243178	-0.000430685
232.5	-0.00103242	-0.0139291	0.0112905	-0.0102632	-0.0219709	0.00187551
237.5	-0.00249166	-0.0147143	0.00948373	-0.00436537	-0.0160848	0.00802137
242.5	-0.00330374	-0.0161082	0.0094321	0.00557632	-0.00666342	0.0192754
247.5	-0.00140976	-0.0138896	0.0109222	0.0134953	0.000516967	0.0268972
252.5	0.000754899	-0.0112987	0.0137213	0.0162655	0.00294608	0.0301589
257.5	-0.000607965	-0.0133009	0.0122538	0.0155473	0.00199884	0.0281974
262.5	-0.00166437	-0.0141406	0.0109893	0.0104126	-0.0029101	0.0228718
267.5	0.000839834	-0.011561	0.0131114	0.00173875	-0.0115859	0.0142445
272.5	0.00293737	-0.0102603	0.0149374	-0.00533114	-0.0185628	0.00783691
277.5	0.00448598	-0.00845739	0.0171683	-0.00981765	-0.0230033	0.00283129
282.5	0.00678649	-0.00535905	0.0188375	-0.010558	-0.0241863	0.00209113
287.5	0.00824806	-0.00399619	0.0196672	-0.00897052	-0.0221873	0.00382009
292.5	0.00733476	-0.00525783	0.0195931	-0.009612	-0.0223991	0.00297215
297.5	0.00407091	-0.00833451	0.0168684	-0.0117139	-0.0243046	0.000645892
302.5	-0.000504471	-0.0128219	0.0123323	-0.0112691	-0.0236327	0.00136043
307.5	-0.00383913	-0.0164955	0.00905664	-0.0105817	-0.022592	0.00271844
312.5	-0.00399125	-0.016903	0.00868827	-0.0094097	-0.0209028	0.00324558
317.5	-0.00556285	-0.0177743	0.00685885	-0.00445549	-0.0157338	0.00787979
322.5	-0.00897311	-0.0205766	0.00408418	0.00351499	-0.00801889	0.0162678
327.5	-0.00900466	-0.0216112	0.00374392	0.00754575	-0.0046111	0.0199512
332.5	-0.00573461	-0.0180955	0.00640683	0.0065849	-0.00566751	0.0194791
337.5	-0.00245183	-0.0147831	0.0103581	0.00300099	-0.00874877	0.015443
342.5	0.00162066	-0.0111062	0.0156353	0.000443417	-0.0118112	0.0128643
347.5	0.0060199	-0.00643881	0.0192667	0.000432056	-0.0118374	0.0133243
352.5	0.00761719	-0.00482513	0.0204214	0.00225646	-0.00997965	0.0148996
357.5	0.0075665	-0.00635116	0.0201401	0.00388153	-0.00795882	0.0165035
362.5	0.00823471	-0.00526463	0.0202262	0.00512643	-0.00675949	0.0180551
367.5	0.00963958	-0.00348698	0.0217681	0.00432548	-0.00751735	0.0167014
372.5	0.00988221	-0.00283336	0.0218863	0.000463739	-0.0111693	0.0128357
377.5	0.00813844	-0.00398581	0.0204334	-0.00140758	-0.0133484	0.0108494
382.5	0.00583421	-0.00652509	0.0182093	0.000390023	-0.0113406	0.0132655
387.5	0.00126046	-0.0106815	0.0139794	0.00393394	-0.00779787	0.0168541
392.5	-0.00431131	-0.0169294	0.00986662	0.00702371	-0.00559676	0.0198465
397.5	-0.00558203	-0.016587	0.00621045	0.00696657	-0.0036977	0.017455

### Sheet: S6b_criterion
TimeMS	Contra	ContraCI95Low	ContraCI95High	Ipsi	IpsiCI95Low	IpsiCI95High
-397.5	0.000377759	-0.0150692	0.0163861	0.0251938	0.0119068	0.0415282
-392.5	-0.00145304	-0.0191659	0.0162885	0.0220657	0.00664396	0.041146
-387.5	-0.00414183	-0.0210177	0.0121278	0.0112083	-0.00361901	0.0287696
-382.5	-0.00398223	-0.0199931	0.0128042	0.00254293	-0.0130014	0.0195896
-377.5	-0.00364837	-0.0184976	0.0123588	-0.00570066	-0.0215558	0.0108851
-372.5	-0.00445604	-0.0188587	0.0111664	-0.00593649	-0.0215895	0.0104521
-367.5	-0.00429307	-0.0201316	0.0111563	0.00434539	-0.0115442	0.0215572
-362.5	-0.00308017	-0.0181595	0.0119867	0.0111725	-0.00495531	0.0279382
-357.5	-0.00398707	-0.0189206	0.0109975	0.00807746	-0.00705212	0.0245839
-352.5	-0.00433985	-0.0195699	0.0114826	0.00360046	-0.0121387	0.0196333
-347.5	-0.00297624	-0.0194958	0.0127789	0.0051669	-0.0114607	0.021027
-342.5	0.00170154	-0.0145042	0.017516	0.00441378	-0.011626	0.0213478
-337.5	0.00775033	-0.00767631	0.0238632	-0.00139126	-0.0171078	0.0144441
-332.5	0.00785012	-0.00746769	0.0230949	-0.000815927	-0.0166962	0.0153376
-327.5	0.00262714	-0.0124299	0.0180993	0.00748836	-0.00772152	0.0229971
-322.5	0.00127763	-0.0149406	0.0163163	0.0119082	-0.00399998	0.0271498
-317.5	0.0009599	-0.0144041	0.0158042	0.0121206	-0.00384872	0.0271873
-312.5	-0.000822357	-0.0161926	0.0148871	0.0124229	-0.00319032	0.0278839
-307.5	-0.0017243	-0.0166541	0.013527	0.0114042	-0.00500259	0.0263085
-302.5	-0.00217594	-0.0166546	0.0141391	0.00453681	-0.0120374	0.0200244
-297.5	-0.00351046	-0.0188383	0.0121139	-0.0063951	-0.0224954	0.00965618
-292.5	-0.0099496	-0.0247071	0.00478517	-0.0152386	-0.0304172	0.000702505
-287.5	-0.0170699	-0.0313964	-0.00225238	-0.0151656	-0.0298555	0.000761587
-282.5	-0.0172225	-0.0317028	-0.00247217	-0.00885682	-0.0249411	0.00655378
-277.5	-0.0159274	-0.0319677	-0.0008523	-0.00370374	-0.0200161	0.0132505
-272.5	-0.0178483	-0.0335499	-0.00235142	0.000274669	-0.0164914	0.0161811
-267.5	-0.0122427	-0.0271524	0.00334086	0.0011961	-0.0155735	0.0164767
-262.5	-0.00443624	-0.0197667	0.0112567	-0.00173234	-0.0172256	0.0139046
-257.5	-0.00419743	-0.0192845	0.0107438	-0.00485929	-0.0213371	0.0102299
-252.5	-0.00478928	-0.0201961	0.0118887	-0.00745674	-0.0241283	0.00866989
-247.5	0.00119685	-0.0143407	0.0176904	-0.0115096	-0.0281345	0.00384151
-242.5	0.00236791	-0.0139501	0.0177377	-0.0122209	-0.0291201	0.00461813
-237.5	-0.00386664	-0.0202774	0.0111589	-0.00613187	-0.021525	0.0101663
-232.5	-0.00643453	-0.0218384	0.00946462	-0.000755571	-0.0168051	0.0149716
-227.5	-0.00123244	-0.0168661	0.01523	0.0017455	-0.0131666	0.0182248
-222.5	0.00119249	-0.0132746	0.0171335	0.00261201	-0.0126731	0.0179824
-217.5	-0.00124957	-0.0152438	0.0152499	0.00519913	-0.0104402	0.0200694
-212.5	-0.00162477	-0.0161551	0.0149493	0.00462419	-0.0114821	0.0204931
-207.5	0.00318499	-0.0122858	0.0184828	-0.0012633	-0.0160431	0.0140035
-202.5	0.00512429	-0.0105978	0.020621	-0.00649572	-0.0224395	0.0088783
-197.5	0.00294196	-0.0132295	0.0185595	-0.0055457	-0.0226876	0.00994634
-192.5	0.00258707	-0.0126729	0.0189296	-0.00188823	-0.0187413	0.0135796
-187.5	0.00552283	-0.00964323	0.0217009	-0.00127531	-0.0176376	0.014037
-182.5	0.00433035	-0.0122819	0.0205241	-0.00145303	-0.0169028	0.0149384
-177.5	-7.2109e-05	-0.01665	0.0157933	-0.00190989	-0.0181624	0.0142925
-172.5	-0.00288186	-0.0192659	0.0127338	-0.00242944	-0.0182421	0.0135694
-167.5	-0.00270146	-0.0188412	0.0131142	-0.00121703	-0.0168647	0.0145901
-162.5	-0.00177609	-0.0179735	0.0155312	-0.000113999	-0.0147157	0.0162363
-157.5	-2.53124e-05	-0.0162275	0.0171973	-0.00303223	-0.0180674	0.0125105
-152.5	0.00316703	-0.0135108	0.0194373	-0.00446853	-0.0197697	0.0111229
-147.5	0.00546268	-0.0111351	0.0222819	-0.00412924	-0.0209193	0.0122539
-142.5	0.00329331	-0.0124099	0.0198799	-0.00665054	-0.0234296	0.00995493
-137.5	0.000779582	-0.0161943	0.0171515	-0.00840937	-0.0250149	0.00809652
-132.5	0.00148814	-0.0154744	0.0173015	-0.0033087	-0.0189783	0.0118996
-127.5	0.00424011	-0.0114715	0.0209836	0.0030428	-0.0132099	0.018102
-122.5	0.00515504	-0.0105286	0.0218243	0.00488718	-0.0115397	0.0202932
-117.5	0.00352042	-0.0122837	0.0191433	0.0048237	-0.0103225	0.0206552
-112.5	0.000660943	-0.0145115	0.0162401	0.00548622	-0.0096866	0.0215232
-107.5	-0.00486385	-0.0205554	0.0100773	0.00392554	-0.0112156	0.019947
-102.5	-0.0123787	-0.0277883	0.00399335	0.00148197	-0.0139867	0.0174811
-97.5	-0.0170273	-0.0335114	-0.00235852	0.00166154	-0.013751	0.0169303
-92.5	-0.0159565	-0.0322603	-0.0014219	0.00165079	-0.014238	0.0165834
-87.5	-0.0113644	-0.0273094	0.00379684	0.00205851	-0.0137506	0.0171329
-82.5	-0.00527348	-0.020952	0.0105621	0.00612873	-0.0100242	0.0212079
-77.5	-0.000292201	-0.0169382	0.0158229	0.011676	-0.00400531	0.0262947
-72.5	0.00209375	-0.0151239	0.0176885	0.0106074	-0.0050018	0.0255736
-67.5	0.00340628	-0.013019	0.0199927	0.00545298	-0.011797	0.0218968
-62.5	0.00359518	-0.0123385	0.0185522	0.0057779	-0.00971492	0.020517
-57.5	-0.000165481	-0.0162813	0.0157763	0.00903159	-0.00601914	0.0239281
-52.5	-0.00239278	-0.0180249	0.0130728	0.0122348	-0.0027904	0.0274688
-47.5	0.0022771	-0.0143829	0.0179343	0.0170693	0.0017402	0.0323941
-42.5	0.0068749	-0.0095761	0.0238132	0.0197635	0.00339918	0.0352798
-37.5	0.00918761	-0.00626427	0.0255358	0.0145056	-0.00191734	0.0292919
-32.5	0.0127081	-0.00250113	0.0294115	0.00917828	-0.00656287	0.0252071
-27.5	0.0137755	-0.00145261	0.0305788	0.00590179	-0.00945771	0.0213709
-22.5	0.0066505	-0.00855261	0.0237333	0.00472251	-0.00994375	0.0209825
-17.5	-0.00262205	-0.0188888	0.0136153	0.00319672	-0.0120676	0.0199696
-12.5	-0.0134851	-0.0306283	0.00189105	-0.00309135	-0.0190412	0.0136064
-7.5	-0.0211945	-0.0373209	-0.00511682	-0.00961495	-0.0254537	0.00643638
-2.5	-0.0158195	-0.0316874	0.000422413	-0.0105893	-0.0268781	0.00540774
2.5	-0.000935981	-0.0162328	0.0151731	-0.00869359	-0.0246778	0.00689441
7.5	0.0107591	-0.00442254	0.0267469	-0.00680631	-0.0232803	0.00819857
12.5	0.0161314	0.000609977	0.0315565	-0.000149553	-0.0153963	0.0147504
17.5	0.0161848	0.000488508	0.0314082	0.00623267	-0.00961647	0.0213348
22.5	0.0128057	-0.00195837	0.0281553	0.00220372	-0.0137098	0.0186727
27.5	0.00786899	-0.00733505	0.0240564	-0.00681067	-0.0232795	0.00848012
32.5	0.0034776	-0.0131408	0.0196748	-0.0101871	-0.0257224	0.0049665
37.5	0.00528507	-0.0113233	0.0220619	-0.0121129	-0.0280144	0.00273112
42.5	0.00887322	-0.00749976	0.0254448	-0.015724	-0.0317773	-0.000188375
47.5	0.00188244	-0.0143937	0.0182965	-0.0150805	-0.0305601	-0.00011885
52.5	-0.00585889	-0.0214849	0.0103974	-0.0111562	-0.0268314	0.00352402
57.5	-0.00719472	-0.0223	0.00831276	-0.00751062	-0.0234416	0.00700738
62.5	-0.0111345	-0.0271291	0.00449772	-0.00531622	-0.0203253	0.010139
67.5	-0.014045	-0.030912	0.00195157	-0.00465991	-0.0195608	0.0117458
72.5	-0.0109764	-0.0278978	0.0044811	-0.00156899	-0.0169498	0.0143614
77.5	-0.00747593	-0.0232943	0.0074057	0.00335728	-0.0115205	0.0193164
82.5	-0.00535896	-0.0216008	0.00977365	0.00233536	-0.012984	0.0173629
87.5	-0.000944766	-0.0165883	0.0132847	-0.0013292	-0.0157044	0.0138492
92.5	0.0035878	-0.0118147	0.0190186	-0.0050296	-0.0208358	0.0112798
97.5	0.0097332	-0.00618162	0.0249353	-0.00714675	-0.0233242	0.00863941
102.5	0.0145766	-0.000283924	0.0295718	-0.0102223	-0.0260717	0.00553825
107.5	0.0156316	0.000277196	0.0306435	-0.0139103	-0.0297705	0.0024692
112.5	0.0136484	-0.00262662	0.0281617	-0.0144441	-0.0304843	0.00253086
117.5	0.010919	-0.00446013	0.0264705	-0.0121281	-0.0280741	0.00412839
122.5	0.00679442	-0.00850752	0.0215042	-0.0108635	-0.0276328	0.00503767
127.5	-0.00168963	-0.0172166	0.0139063	-0.0102151	-0.027156	0.00503831
132.5	-0.0122533	-0.027399	0.00392991	-0.00761761	-0.0239667	0.00711073
137.5	-0.014658	-0.0304192	0.00145992	-0.00539127	-0.0211216	0.010148
142.5	-0.00938817	-0.0254946	0.0066309	-0.00464654	-0.020546	0.0112568
147.5	-0.00682552	-0.0222723	0.00936226	-0.00801753	-0.0231499	0.00774103
152.5	-0.00546873	-0.0213795	0.00971765	-0.0117975	-0.0268696	0.00463079
157.5	-0.00163061	-0.0180014	0.0139142	-0.011731	-0.0267304	0.00562021
162.5	0.000840535	-0.0159643	0.0158962	-0.00973229	-0.0244545	0.00652947
167.5	0.00346031	-0.0126705	0.0181588	-0.00682643	-0.0209827	0.00918432
172.5	0.010477	-0.00415255	0.0257285	-0.000934549	-0.0165958	0.014
177.5	0.017691	0.00209514	0.0332871	0.00695579	-0.00902261	0.0213978
182.5	0.0215737	0.00546101	0.0376709	0.0127276	-0.002766	0.0280549
187.5	0.021762	0.00630141	0.0383246	0.0104809	-0.00467208	0.0257061
192.5	0.0177179	0.00317813	0.0336888	0.00127522	-0.0145716	0.0166222
197.5	0.0130989	-0.000979013	0.0278187	-0.00857031	-0.0238446	0.00647792
202.5	0.0111463	-0.0043514	0.0257732	-0.0150703	-0.0312047	0.000267395
207.5	0.0102734	-0.00491171	0.0261966	-0.0181306	-0.0346986	-0.00259786
212.5	0.00951506	-0.00666737	0.0245099	-0.0148519	-0.0327515	0.000244175
217.5	0.00729525	-0.00885576	0.0220131	-0.00536852	-0.0228205	0.0102102
222.5	0.00255422	-0.0127974	0.0184123	0.0027542	-0.0127896	0.0181887
227.5	-0.00413328	-0.019669	0.0119038	0.00579643	-0.00914434	0.020989
232.5	-0.0103816	-0.0255859	0.00547114	0.00763137	-0.00855927	0.0231256
237.5	-0.0129729	-0.0280362	0.00271795	0.00484232	-0.011554	0.0204443
242.5	-0.0125754	-0.0279532	0.00398561	-0.00401227	-0.0214288	0.0129392
247.5	-0.0130098	-0.0300828	0.00290197	-0.0096638	-0.0262558	0.00649484
252.5	-0.0100339	-0.0261611	0.0050576	-0.0107747	-0.0276041	0.00455197
257.5	-0.000504293	-0.0164491	0.0143037	-0.0104864	-0.0266239	0.0049585
262.5	0.00744558	-0.00885276	0.022648	-0.00496151	-0.0213811	0.00995465
267.5	0.0102267	-0.00534962	0.0257417	0.00493083	-0.0110585	0.0216336
272.5	0.0122715	-0.00384017	0.0282581	0.0113263	-0.00380399	0.0277537
277.5	0.0114275	-0.00389496	0.0273496	0.0128865	-0.00135806	0.0294324
282.5	0.00730969	-0.00842393	0.0244092	0.0106389	-0.00456946	0.0264947
287.5	0.00320809	-0.0115111	0.0192523	0.00865231	-0.00748919	0.0242602
292.5	0.00103391	-0.0147804	0.0165648	0.0111826	-0.00504238	0.0277857
297.5	0.000152489	-0.0163485	0.0156692	0.0133962	-0.00308577	0.0301978
302.5	6.91453e-05	-0.0153688	0.0157838	0.0110777	-0.00641661	0.0270696
307.5	-0.00064292	-0.0153719	0.0146699	0.00754521	-0.00853655	0.0225156
312.5	-0.00515023	-0.020324	0.00984184	0.00043039	-0.0163587	0.0149585
317.5	-0.00685995	-0.0224987	0.00833944	-0.011337	-0.0271694	0.00357628
322.5	-0.000823719	-0.0161029	0.0142891	-0.0215689	-0.037018	-0.00674068
327.5	0.00641191	-0.00861094	0.0212843	-0.0201594	-0.0364931	-0.00566406
332.5	0.00957781	-0.00548844	0.0250742	-0.0107434	-0.0277792	0.00394119
337.5	0.0113996	-0.00458185	0.0273343	0.000556658	-0.0153847	0.014589
342.5	0.00962373	-0.00639873	0.0261303	0.00802084	-0.0064723	0.0235895
347.5	0.00304456	-0.0135954	0.0189014	0.00831766	-0.00732541	0.0238287
352.5	-0.00313291	-0.0196772	0.0124265	0.000685266	-0.0141908	0.0163485
357.5	-0.00708007	-0.0231812	0.00825809	-0.00535703	-0.0213541	0.0103711
362.5	-0.00998531	-0.0250425	0.00542688	-0.00559248	-0.0212535	0.00977585
367.5	-0.0125572	-0.0274818	0.00277263	-0.0025308	-0.0171755	0.0135182
372.5	-0.0131789	-0.0275733	0.00239771	0.00339283	-0.010578	0.0197892
377.5	-0.0102746	-0.0248399	0.00563498	0.0085587	-0.00829167	0.0250017
382.5	-0.00451463	-0.0201142	0.0111596	0.00762301	-0.00838298	0.024588
387.5	0.00385969	-0.0122047	0.0192324	0.000641627	-0.0146892	0.0184588
392.5	0.012045	-0.00551298	0.0287106	-0.00482368	-0.021592	0.0117554
397.5	0.0121316	-0.00263284	0.0271204	-0.00479088	-0.0204627	0.0100729
